# A systematic assessment of machine learning for structural variant filtering

**DOI:** 10.64898/2026.01.27.702059

**Authors:** Archit Kalra, Luis F Paulin, Fritz J Sedlazeck

## Abstract

**Background:** Accurate discrimination of true structural variants (SVs) from artifacts in long-read sequencing data remains a critical bottleneck. Numerous machine learning solutions have been proposed, ranging from classical models using engineered features to advanced deep learning and foundation model interpretability methods. However, a systematic comparison of their performance, efficiency, and practical utility is lacking.

**Results:** We conducted a comprehensive benchmark of five machine learning paradigms for SV filtering using standardized Genome in a Bottle (GIAB) data for samples HG002 and HG005. We evaluated classical Random Forest classifiers on 15 genomic features, computer vision models (ResNet/VICReg), diffusion-based anomaly detection, sparse autoencoders (SAEs) on the Evo2-7B foundation model, and multimodal ensembles. A simple Random Forest on interpretable features achieved a peak F1-score of 95.7%, effectively matching all more complex models (ResNet50: 95.9%, Diffusion: 95.8%). This study represents the first application of diffusion-based anomaly detection and sparse autoencoders to structural variant analysis; while diffusion models learned highly discriminative, disentangled representations and SAEs uncovered biologically interpretable features (including atoms that were specific for ALU deletions, chromosome X variants and insertion events), they did not significantly surpass this classification ceiling. Ensemble methods offered no performance benefit but may have future potential given the orthogonality of vision-based and linear features.

**Conclusions:** Our findings demonstrate that for the established task of germline SV filtering, simpler, interpretable models provide an optimal balance of accuracy, speed, and transparency. This benchmark establishes a pragmatic framework for method selection and argues that increased model complexity must be justified by clear, unmet biological needs rather than marginal predictive gains.
