## Supplementary material for "A systematic assessment of machine learning for structural variant filtering": Tables and supplementary tables.

### Sheet: Table1
Table 1: Performance summary of benchmarked SV filtering models.
Model Category	Specific Model / Features	Recall (%)	Precision (%)	F1-Score (%)	Key Characteristics
Baseline Caller	Sniffles2 (no quality control)	Baseline	88.3	93.8	Unfiltered output; establishes minimum bar.
Engineered Features	Random Forest (15 features)	98.4	93.3	95.7	Top performance; interpretable; efficient.
	Logistic Regression (15 features)	98.1	91	94.4	Linear baseline for feature set.
Sparse Autoencoders	SAE Hard Filter (27 FP-biased atoms)	100	86.6	91.1	Direct interpretability; no training.
	SAE Features + Neural Network	96.3	88.9	92.4	Demonstrates non-linear potential of SAE features.
Diffusion Models	U-Net Large (Optimized Threshold)	99.5	92.5	95.8	Anomaly detection; high recall; complex training.
Vision Models	ResNet50 (Fine-tuned)	99	93	95.9	Matches RF; requires image conversion.
	Logistic Regression on VICReg ResNet50×2 (Fine-tuned)	97.3	94.2	95.7	Self-supervised; strong cross-genome generalization.
Ensemble / Fusion	Attention Fusion (Diffusion Latents + Engineered Feat.)	98.1	91.9	94.9	Fails to outperform best single models.
Reference Benchmark	Sniffles2 with CSV-Filter (Xia et al. 2024) *	97.8	93	95.3	Published state-of-the-art comparator.
*Performance values for CSV-Filter are from the cited publication on HG002 only and are included as a reference point; direct comparison should consider differences in evaluation datasets.

### Sheet: Table2
Table 2: Engineered genomic features for SV filtering
Feature	Category	Description	Significance (TP vs. FP) and Cohen's d
support_read	Caller-Specific	Number of reads caller reports as supporting the event.	p<0.001 (all datasets); d=0.726; higher in TPs.
depth_ratio	Size & Copy Number	Mean read depth inside variant interval / mean depth in adjacent control region.	p<0.001 (all datasets); d=0.192; indicates local copy-number change.
log_svlen	Size & Copy Number	Base-10 logarithm of absolute SV length.	p<0.001 (all datasets); d=0.318; discriminates by variant size.
ab	Size & Copy Number	Allele balance: ratio of mean coverage inside SV to sum of coverages inside and outside.	p<0.001 (all datasets); d=0.307; captures haplotype balance.
mq_drop	Read Mapping & Quality	Difference between median mapping quality of reads outside vs. inside the SV.	p<0.001 (HG005 only); d=0.111; signals mapping confidence drop at breakpoints.
split_reads	Read Mapping & Quality	Count of reads with supplementary alignments or large clipping.	p<0.001 (all datasets); d=0.328; split-read support is a hallmark of true breakpoints.
strand_bias	Read Mapping & Quality	Normalized absolute difference between forward and reverse reads overlapping the SV.	p<0.001 (all datasets); d=0.177; detects strand-specific artifacts.
read_len_med	Read Mapping & Quality	Median length of reads spanning the SV region.	p<0.001 (all datasets); d=0.674; reflects library fragment size consistency.
depth_mad	Size & Copy Number	Median absolute deviation of per-base coverage within the variant interval.	p<0.001 (all datasets); d=0.181; measures coverage variability.
cn_slop	Size & Copy Number	Ratio of coverage inside SV to coverage in distal flanking window (5–25 kb away).	p<0.001 (all datasets); d=0.116; sensitive to broader copy-number shifts.
gc_frac	Sequence Context	Proportion of G or C bases in sequence around (±500 bp) the variant.	p<0.01 (all datasets); d=0.087; GC-rich regions prone to coverage bias.
homopolymer_max	Sequence Context	Length of longest single-base homopolymer run within the context window.	p<0.001 (HG002 only); d=0.129; long homopolymers are prone to sequencing errors.
svtype_DEL	Caller-Specific	Binary indicator that variant is a deletion (SVLEN < 0).	p<0.001 (GRCh37 only); d=0.275; useful for distinguishing deletion-specific error modes.
clip_frac	Read Mapping & Quality	Fraction of reads overlapping the SV with significant soft- or hard-clipping.	Not significant (all datasets)
lcr_mask	Sequence Context	Binary flag for low-complexity regions (≤2 distinct bases) in context window.	Not significant (all datasets)
Two-sided Mann-Whitney U tests were used to analyze differences between TP and FP per feature, with p < 0.05 considered significant. Effect sizes were computed using Cohen’s d, which measures the standardized mean difference between distributions independent of sample size and is defined as the standardized difference in means between TP and FP distributions. Features with |d| > 0.2 were interpre…

### Sheet: Table3
Table 3: Hyperparameter optimization for diffusion-based anomaly detection.
Experiment	Configuration	Key Parameters	AUC	Optimal F1
Architecture	U-Net Small	~917K params, 32→128 channels.	0.652 ± 0.028	–
	U-Net Medium	~14.2M params, 64→512 channels.	0.664 ± 0.010	–
	U-Net Large	~56.8M params, 128→1024 channels.	0.686 ± 0.006	–
Noise Schedule	Standard	β: 0.0001→0.02, T=1000 timesteps.	0.665 ± 0.013	–
	Low Noise	β: 0.00005→0.01, T=1000.	0.675 ± 0.006	–
	High Noise	β: 0.0002→0.03, T=1000.	0.668 ± 0.005	–
	Fast Schedule	β: 0.0001→0.02, T=500 timesteps.	0.677 ± 0.008	–
Final Model	U-Net Large + Fast	Trained on 32,316 TP samples (TPs in 80% split of HG002/GRCh38, HG002/GRCh37, HG005/GRCh38).	0.671	0.958
Models were initially evaluated on a small subset (10k samples) for AUC. The final model was trained on the full TP set, with classification F1 determined by optimizing the reconstruction error threshold on the validation set.

### Sheet: Table4
Table 4: Analysis of feature modality independence and fusion results.
Analysis	Modality 1	Modality 2	Result / Metric	Interpretation
Canonical Correlation (CCA)	Vision (Diffusion)	Vision (ResNet)	*r* ≥ 0.95	High redundancy among vision-based latents.
	Scalar (Engineered)	Scalar (SAE)	*r* ≥ 0.95	High redundancy among feature-based representations.
	Vision (Diffusion)	Scalar (Engineered)	*r* < 0.18	Moderate independence; suggests potential complementarity.
Mutual Information	Diffusion Latents	–	0.0006 bits (average pairwise)	Most disentangled representation.
	SAE Features	–	0.0107 bits	Slightly higher internal dependency than diffusion.
	Engineered Features	–	0.0153 bits	Highest internal dependency, as expected for curated, correlated metrics.
% Discriminative Features	Diffusion Latents	–	94.8% (p < 0.05)	Highest proportion of features with significant TP/FP separation.
	Engineered Features	–	86.7% (13/15 features, p < 0.05)	Strong, but lower than diffusion.
	SAE Features	–	28.3% (p < 0.05)	Substantial subset show strong, interpretable biases.
Fusion Model Performance	Attention Fusion Network	(Diffusion + Engineered)	F1: 94.9%, Accuracy: 92.0%	Fails to outperform best single models (RF: 95.7%, Diffusion: 95.8%).
	Linear-Only NN	(Engineered Features)	F1: 94.7%	Confirms sufficiency of engineered features.
	Diffusion-Only NN	(Diffusion Latents)	F1: 93.6%	Confirms sufficiency of diffusion latents; fusion adds no gain.
*Discriminative features were identified via Mann-Whitney U test to determine difference in the distributions of each feature for TP vs FP (p < 0.05 was considered significant).

### Sheet: SupplementaryTable1
Supplement Table 1: Atoms of interest for 4096-dimensional Top64 SAE
Atom ID	Total Variants	INS	DEL	INS or DEL Percent	Bias	P value	TP	FP	Odds Ratio	Median Size	Key Pattern and Notes
3987	15	15	0	100.0% INS	1	0.00205	-	-	-	164-289bp	Perfect insertion specificity, AT-rich high quality
2919	49	45	4	91.8% INS	0.837	1.99e-06	-	-	-	164-289bp	High-support insertion detector
4085	49	45	4	91.8% INS	0.837	1.99e-06	-	-	-	164-289bp	High-support insertion detector
407	26	24	2	92.3% INS	0.846	0.000641	-	-	-	164-289bp	AT-rich region detector, Low GC content association (effect size -0.96)
3168	44	40	4	90.9% INS	0.818	1.28e-05	-	-	-	164-289bp	Moderate insertion bias, AT-rich high quality
1731	13	12	1	92.3% INS	0.846	0.0231	-	-	-	164-289bp	Insertion-biased
1976	13	12	1	92.3% INS	0.846	0.0231	-	-	-	164-289bp	Insertion-biased
2574	13	12	1	92.3% INS	0.846	0.0231	-	-	-	164-289bp	Insertion-biased
50	12	11	1	91.7% INS	0.833	0.0344	-	-	-	164-289bp	Insertion-biased
1777	12	11	1	91.7% INS	0.833	0.0344	-	-	-	164-289bp	Insertion-biased
2603	42	38	4	90.5% INS	0.81	2.68e-05	-	-	-	164-289bp	Insertion-biased
2661	21	19	2	90.5% INS	0.81	0.00431	-	-	-	164-289bp	Insertion-biased
1415	12	1	11	91.7% DEL	-0.833	0.00168	-	-	-	98-319bp	Strong deletion preference, repetitive contexts
2247	455	58	397	87.3% DEL	-0.745	8.87e-87	-	-	-	319bp	Alu-mediated deletion specialist, 97.4% RepeatMasker validation, 95.4% TP rate, 74.8% Alu-sized (250-350bp), homopolymer content association (effect size +1.26), poly-A tail recognition
907	23	3	20	87.0% DEL	-0.739	4.34e-05	-	-	-	98-319bp	Deletion-biased, chrX specialist (9.2× enrichment, 98.4% clustered, p=1.64e-08)
1118	23	3	20	87.0% DEL	-0.739	4.34e-05	-	-	-	98-319bp	Deletion-biased, repetitive contexts
222	15	2	13	86.7% DEL	-0.733	0.00144	-	-	-	98-319bp	Deletion-biased, repetitive contexts
1654	15	2	13	86.7% DEL	-0.733	0.00144	-	-	-	98-319bp	Deletion-biased, repetitive contexts
2513	20	3	17	85.0% DEL	-0.7	0.000312	-	-	-	98-319bp	Deletion-biased, repetitive contexts
231	17	3	14	82.4% DEL	-0.647	0.00217	-	-	-	98-319bp	Deletion-biased, repetitive contexts
1538	50	9	41	82.0% DEL	-0.64	3.88e-08	-	-	-	98-319bp	Moderate deletion bias, repetitive contexts
2875	22	4	18	81.8% DEL	-0.636	0.000463	-	-	-	98-319bp	Deletion-biased, repetitive contexts
3639	22	15	7	68.2% DEL	-	-	21	1	-	308bp	Alu-mediated deletion specialist, 69.2% RepeatMasker validation, 95.5% TP rate, 53.3% Alu-sized (250-350bp)
2396	13	4	9	69.2% DEL	-	-	12	1	-	304bp	Alu-mediated deletion specialist, 59.1% RepeatMasker validation, 92.3% TP rate, 44.4% Alu-sized (250-350bp)
3170	47	-	-	-	-	0.011	47	0	Inf	-	Perfect TP detector
3247	47	-	-	-	-	0.011	47	0	Inf	-	Perfect TP detector
954	37	-	-	-	-	0.025	37	0	Inf	-	Perfect TP detector
671	36	-	-	-	-	0.027	36	0	Inf	<200bp	Perfect TP detector, small event specialist, high confidence
3600	35	-	-	-	-	0.029	35	0	Inf	<200bp	Perfect TP detector, small event specialist, high confidence
890	5	-	-	-	-	2.7e-06	1	4	0.03	-	Strong FP detector
2323	5	-	-	-	-	0.00092	2	3	0.09	-	Strong FP detector
1567	9	-	-	-	-	5.4e-05	4	5	0.11	-	FP-biased
3046	15	-	-	-	-	7.5e-07	7	8	0.12	>500bp	FP-biased large event detector, size variation association (effect size +1.01), contradictory behavior (high-GC in TPs, low-quality in FPs)
3228	20	-	-	-	-	1.5e-07	10	10	0.13	-	FP-biased technical failure detector, read quality association (effect size -1.80)
2195	72	-	-	-	-	-	-	-	-	-	chrY specialist (7.0× enrichment, 81.4% clustered, p=2.08e-04)
803	97	-	-	-	-	-	-	-	-	-	chrX specialist (3.6× enrichment, 42.5% clustered, p=4.67e-05)
